# Cell cycle difference creates cortical tension difference that separates germ layer fates

**DOI:** 10.1101/2021.11.10.468043

**Authors:** Naohito Takatori, Yuuya Tachiki

## Abstract

The segregation of germ layer fates is a fundamental step for embryogenesis, but the underlying molecular mechanism is unclear. In ascidians, mRNA localization coupled to nuclear migration and subsequent asymmetrical partitioning of the mRNA separates mesodermal and endodermal fates. The lack of quantitative characterization of nuclear and mRNA localization has hindered our understanding of the molecular basis of fate separation. Here, we quantitatively examined the movement of the nucleus and changes in cell shape and found that the nucleus moves to the mesodermal cell side across the region of the future cleavage furrow. However, this migration was not decisive for the asymmetric distribution of *Not* mRNA. Asymmetry of surface tension, caused by cell cycle difference between animal and vegetal hemisphere cells, deformed the mesendoderm cell and determined the position of the cleavage furrow, thereby ensuring the asymmetric partitioning of *Not* mRNA and segregation of fates. This study demonstrates how cell cycle control and the physical force relationships between cells are involved in the segregation of developmental fates.
