## Supplementary material for "Cell cycle difference creates cortical tension difference that separates germ layer fates": Tables 1 - 9

### Sheet: Sheet1
Table 1: Figure 1E, The length of the Nuc-arc.
	Stage 5	Stage 7	Stage 8
Stage 7	p = 3.37e-13; g = -3.03 (-2.48 ,-3.98)
Stage 8	p = 7.72e-14; g = -3.34 (-2.69 ,-4.54)	p = 0.22; g = -0.52 (-0.00538 ,-1.12)
Stage 10	p = 2.88e-14; g = -3.32 (-2.67 ,-4.44)	p = 0.364; g = -0.433 (0.0746 ,-1.06)	p = 0.99; g = 0.0821 (0.64 ,-0.449)
Table 2: Figure S1F, Distance between mCen and eCen
	Stage 5	Stage 6a	Stage 6b
Stage 6a	p = 0.00137; g = 1.12 (1.76, 0.641)
Stage 6b	p = 5.71e-09; g = 2.18 (3.34, 1.41)	p = 0.000468; g = 1.28 (2.51, 0.57)
Stage 7	p = 0; g = 4.71 (6.08, 3.98)	p = 8.12e-13; g = 4.05 (5.58, 3.17)	p = 1.62e-08; g = 2.19 (3.24, 1.69)
Table 3: Figure 1H, Length of the eCen-arc
	Stage 5	Stage 6a	Stage 6b	Stage 7
Stage 6a	p = 0.66; g = -0.372 (0.173, -0.971)
Stage 6b	p = 0.981; g = -0.15 (0.374, -0.732)	p = 0.794; g = 0.314 (0.937, -0.2)
Stage 7	p = 0.97; g = -0.171 (0.352, -0.711)	p = 0.828; g = 0.293 (0.873, -0.243)	p = 1; g = -0.0281 (0.568, -0.568)
Stage 10	p = 0.989; g = -0.129 (0.436, -0.688)	p = 0.735; g = 0.342 (0.963, -0.186)	p = 1; g = 0.0344 (0.618, -0.543)	p = 0.999; g = 0.0618 (0.579, -0.515)
Table 4: Figure S1G, Distance between the eCen and the medial plane of the embryo
	Stage 5
Stage 10	p = 0.778; g = -0.189 (0.359 ,-0.721)
Table 5: Figure 1I, Length of the Nuc-arc
	Stage 5	Stage 6a	Stage 6b	Stage 7
Stage 6a	p = 0.32; g = -0.53 (0.00193, -1.14)
Stage 6b	p = 0.00175; g = -1.12 (-0.649, -1.74)	p = 0.436; g = -0.478 (0.063, -1.05)
Stage 7	p = 1.25e-08; g = -2.15 (-1.67, -2.89)	p = 4.3e-05; g = -1.49 (-0.975, -2.17)	p = 8.48e-05; g = -1.4 (-0.868, -2.09)
Stage 10	p = 1.76e-09; g = -2.38 (-1.94, -3.12)	p = 5.28e-06; g = -1.71 (-1.25, -2.42)	p = 2.1e-06; g = -1.77 (-1.28, -2.42)	p = 0.875; g = -0.258 (0.266, -0.795)
Table 6: Figure S1H, Distance between the nucleus and the medial plane of the embryo
	Stage 5	Stage 6a	Stage 6b
Stage 6a	p = 0.999; g = -0.0426 (0.512, -0.561)
Stage 6b	p = 0.126; g = -0.621 (-0.0911, -1.17)	p = 0.0569; g = -0.77 (-0.255, -1.41)
Stage 7	p = 0.212; g = -0.534 (-0.0395, -1.03)	p = 0.0784; g = -0.751 (-0.202, -1.4)	p = 0.892; g = 0.206 (0.775, -0.344)
Table 7: Figure 1J, Length of the mCen-arc
	Stage 5	Stage 6a	Stage 6b
Stage 6a	p = 0.937; g = -0.165 (0.407, -0.733)	NA	NA
Stage 6b	p = 0.089; g = -0.661 (-0.183, -1.24)	p = 0.31; g = -0.531 (0.0423, -1.16)	NA
Stage 7	p = 3.55e-07; g = -1.8 (-1.32, -2.46)	p = 3.82e-06; g = -1.78 (-1.24, -2.59)	p = 2.12e-05; g = -1.58 (-1.01, -2.47)
Table 8: Figure 2A, A5.1 volume
	Stage 3	Stage 5	Stage 8	Stage 10	Stage 12
Stage 5	p = 1; g = 0.00627 (0.615, -0.534)	NA	NA	NA	NA
Stage 8	p = 0.794; g = -0.359 (0.159, -0.951)	p = 0.657; g = -0.43 (0.113, -1.1)	NA	NA	NA
Stage 10	p = 0.97; g = -0.217 (0.365, -0.74)	p = 0.917; g = -0.281 (0.279, -0.885)	p = 0.975; g = 0.21 (0.811, -0.36)	NA	NA
Stage 12	p = 0.871; g = -0.311 (0.251, -0.85)	p = 0.787; g = -0.361 (0.194, -0.906)	p = 1; g = 0.0217 (0.623, -0.539)	p = 0.992; g = -0.162 (0.405, -0.697)	NA
Stage 14	p = 0.993; g = -0.154 (0.433, -0.655)	p = 0.985; g = -0.181 (0.396, -0.707)	p = 0.984; g = 0.187 (0.789, -0.325)	p = 1; g = 0.0252 (0.652, -0.518)	p = 0.993; g = 0.154 (0.697, -0.398)
Table 9: Figure 2B, A5.1 total surface area
	Stage 3	Stage 5	Stage 8	Stage 10	Stage 12
Stage 5	p = 0.00154; g = 1.18 (1.98, 0.586)	NA	NA	NA	NA
Stage 8	p = 0.0385; g = 0.862 (1.76, 0.253)	p = 0.541; g = -0.482 (0.0672, -1.08)	NA	NA	NA
Stage 10	p = 0.00935; g = 1.01 (1.81, 0.416)	p = 0.88; g = -0.31 (0.2, -0.939)	p = 0.983; g = 0.191 (0.717, -0.378)	NA	NA
Stage 12	p = 0.048; g = 0.831 (1.78, 0.252)	p = 0.785; g = -0.365 (0.22, -0.912)	p = 1; g = 0.0692 (0.694, -0.456)	p = 0.999; g = -0.0955 (0.527, -0.606)	NA
Stage 14	p = 0.02; g = 0.913 (1.67, 0.382)	p = 0.997; g = -0.13 (0.415, -0.652)	p = 0.928; g = 0.262 (0.843, -0.296)	p = 0.998; g = 0.122 (0.663, -0.409)	p = 0.983; g = 0.188 (0.727, -0.36)
Table 10: Figure 2C, A5.1 Surface area facing perivitelline space
	Stage 3	Stage 5	Stage 8	Stage 10	Stage 12
Stage 5	p = 6.68e-08; g = -2.08 (-1.62, -2.83)	NA	NA	NA	NA
Stage 8	p = 2.79e-05; g = -1.54 (-1.1, -2.16)	p = 0.263; g = 0.621 (1.29, 0.0938)	NA	NA	NA
Stage 10	p = 0.847; g = -0.327 (0.218, -0.873)	p = 5e-07; g = 1.88 (2.79, 1.31)	p = 0.000481; g = 1.28 (2.01, 0.733)	NA	NA
Stage 12	p = 0.0308; g = 0.881 (1.7, 0.318)	p = 9.7e-13; g = 3.52 (5.3, 2.51)	p = 4.52e-12; g = 2.81 (4.05, 2.03)	p = 0.000301; g = 1.31 (2.11, 0.742)	NA
Stage 14	p = 0.997; g = 0.133 (0.775, -0.378)	p = 4.95e-09; g = 2.24 (3.29, 1.65)	p = 2.76e-06; g = 1.69 (2.55, 1.14)	p = 0.536; g = 0.469 (1.13, -0.0504)	p = 0.0974; g = -0.737 (-0.214, -1.39)
Table 11: Figure 2F, A5.1/B5.1 contact surface area
	Stage 3	Stage 5	Stage 8	Stage 10	Stage 12
Stage 5	p = 4.47e-09; g = 2.38 (3.32, 1.78)	NA	NA	NA	NA
Stage 8	p = 5.28e-09; g = 2.25 (3.36, 1.59)	p = 0.543; g = -0.481 (0.0574, -1.05)	NA	NA	NA
Stage 10	p = 3.41e-11; g = 2.62 (3.83, 1.87)	p = 0.378; g = -0.561 (-0.0171, -1.13)	p = 1; g = -0.0347 (0.518, -0.6)	NA	NA
Stage 12	p = 0.0286; g = 0.889 (1.58, 0.364)	p = 2.55e-06; g = -1.85 (-1.35, -2.59)	p = 1.47e-05; g = -1.62 (-1.06, -2.52)	p = 1.37e-07; g = -1.93 (-1.32, -2.84)	NA
Stage 14	p = 0.00621; g = 1.04 (1.73, 0.528)	p = 0.0222; g = -0.909 (-0.437, -1.5)	p = 0.308; g = -0.574 (-0.0675, -1.16)	p = 0.268; g = -0.596 (-0.0669, -1.17)	p = 0.428; g = 0.513 (1.17, -0.000641)
Table 12: Figure 2G, a5.3/A5.1 contact surface area
	Stage 3	Stage 5	Stage 8	Stage 10	Stage 12
Stage 5	p = 8.69e-12; g = 2.91 (4.22, 2.17)	NA	NA	NA	NA
Stage 8	p = 3.93e-12; g = 2.98 (4.2, 2.28)	p = 0.996; g = 0.139 (0.732, -0.477)	NA	NA	NA
Stage 10	p = 2.84e-11; g = 3 (4.38, 2.25)	p = 0.991; g = -0.166 (0.374, -0.78)	p = 0.869; g = -0.318 (0.25, -0.922)	NA	NA
Stage 12	p = 6.68e-13; g = 3.49 (5, 2.69)	p = 0.443; g = 0.525 (1.1, -0.0182)	p = 0.815; g = 0.351 (0.954, -0.16)	p = 0.0554; g = 0.815 (1.48, 0.281)	NA
Stage 14	p = 8.59e-13; g = 3.33 (4.81, 2.53)	p = 0.799; g = 0.357 (0.917, -0.189)	p = 0.982; g = 0.195 (0.759, -0.335)	p = 0.269; g = 0.598 (1.2, 0.0688)	p = 0.989; g = -0.171 (0.366, -0.721)
Table 13: Figure S2A, a5.3/A5.1 contact surface area
	Stage 5	Stage 8	Stage 10	Stage 12
Stage 8	p = 0.988; g = 0.139 (0.701, -0.458)	NA	NA	NA
Stage 10	p = 0.976; g = -0.166 (0.385, -0.778)	p = 0.794; g = -0.318 (0.236, -0.961)	NA	NA
Stage 12	p = 0.357; g = 0.525 (1.14, -0.0326)	p = 0.728; g = 0.351 (0.928, -0.19)	p = 0.0399; g = 0.815 (1.46, 0.289)	NA
Stage 14	p = 0.71; g = 0.357 (0.954, -0.221)	p = 0.957; g = 0.195 (0.763, -0.389)	p = 0.208; g = 0.598 (1.21, 0.048)	p = 0.971; g = -0.171 (0.369, -0.755)
Table 14: Figure S2D, a5.3 volume
	Stage 3	Stage 5	Stage 10	Stage 12
Stage 5	p = 0.475; g = -0.427 (0.0807, -1.01)	NA	NA	NA
Stage 10	p = 0.417; g = -0.473 (0.0362, -1.08)	p = 1; g = 0.0259 (0.539, -0.487)	NA	NA
Stage 12	p = 0.281; g = -0.531 (-0.0151, -1.07)	p = 0.998; g = 0.0811 (0.642, -0.403)	p = 0.999; g = 0.0633 (0.617, -0.493)	NA
Stage 14	p = 0.0672; g = -0.718 (-0.186, -1.28)	p = 1; g = -0.0352 (0.501, -0.523)	p = 0.998; g = -0.0805 (0.466, -0.641)	p = 0.943; g = -0.205 (0.329, -0.727)
Table 15: Figure S2E, a5.3 total surface area
	Stage 3	Stage 5	Stage 10	Stage 12
Stage 5	p = 0.139; g = -0.617 (-0.1, -1.21)	NA	NA	NA
Stage 10	p = 0.137; g = -0.647 (-0.142, -1.28)	p = 0.999; g = 0.0586 (0.592, -0.45)	NA	NA
Stage 12	p = 0.0852; g = -0.694 (-0.177, -1.27)	p = 0.98; g = 0.145 (0.667, -0.337)	p = 0.997; g = 0.094 (0.63, -0.437)	NA
Stage 14	p = 0.028; g = -0.813 (-0.305, -1.45)	p = 0.996; g = 0.0915 (0.607, -0.416)	p = 1; g = 0.0291 (0.595, -0.505)	p = 0.997; g = -0.0908 (0.457, -0.684)
Table 16: Figure 2H, a5.3 surface area facing the perivitelline space
	Stage 3	Stage 5	Stage 10	Stage 12
Stage 5	p = 0; g = -2.81 (-2.24, -3.68)	NA	NA	NA
Stage 10	p = 1.13e-12; g = -4.51 (-3.79, -5.82)	p = 1.35e-05; g = -1.43 (-0.901, -2.15)	NA	NA
Stage 12	p = 0; g = -4.94 (-4.09, -6.59)	p = 4.9e-07; g = -1.72 (-1.18, -2.57)	p = 0.87; g = -0.263 (0.271, -0.823)	NA
Stage 14	p = 0; g = -3.66 (-2.94, -4.86)	p = 0.614; g = -0.368 (0.128, -0.954)	p = 5.32e-06; g = 1.58 (2.25, 1.06)	p = 2.05e-09; g = 2.18 (3.19, 1.61)
Table 17: Figure 2I, a5.3/a5.4 contact surface area
	Stage 3	Stage 5	Stage 10	Stage 12
Stage 5	p = 2.53e-12; g = 3.25 (4.28, 2.61)	NA	NA	NA
Stage 10	p = 5.78e-13; g = 6.11 (8.77, 4.97)	p = 1.63e-07; g = 1.78 (2.6, 1.23)	NA	NA
Stage 12	p = 1.87e-13; g = 6.61 (9.32, 5.37)	p = 3.17e-10; g = 2.27 (3.18, 1.7)	p = 0.0626; g = 0.747 (1.42, 0.238)	NA
Stage 14	p = 2.06e-13; g = 6.43 (9.47, 5.14)	p = 7.76e-08; g = 1.88 (2.73, 1.33)	p = 1; g = 0.0465 (0.65, -0.51)	p = 0.0492; g = -0.776 (-0.278, -1.38)
Table 18: Figure 2O, surface tension ratio
	Stage 5	Stage 10	Stage 12
Stage 10	p = 3.65e-06; g = 1.66 (2.18, 1.26)	NA	NA
Stage 12	p = 2.64e-06; g = 1.56 (2.17, 1.14)	p = 1; g = 0.000592 (0.502, -0.541)	NA
Stage 13	p = 0.871; g = -0.225 (0.361, -0.783)	p = 3.06e-05; g = -1.45 (-1.01, -2.05)	p = 2.86e-05; g = -1.41 (-0.926, -2.05)
Table 19: Figure 2P, Circularity of the A5.1 cell section
	Stage 5	Stage 10	Stage 12
Stage 10	p = 2.53e-07; g = -1.85 (-1.46, -2.42)	NA	NA
Stage 12	p = 0.000301; g = -1.16 (-0.677, -1.86)	p = 0.324; g = 0.455 (0.963, -0.0416)	NA
Stage 13	p = 8.76e-06; g = 1.61 (2.58, 0.954)	p = 0; g = 2.86 (3.81, 2.27)	p = 4.42e-10; g = 2.19 (3.19, 1.57)
