## Supplementary material for "Cell cycle difference creates cortical tension difference that separates germ layer fates": Tables 20 - 34

### Sheet: Sheet1
Table 20: Figure S3N, Results of the stepwise selection of minimal parsimonious model
Model	a) Lateral angle, vegetal angle	b) Lateral angle, vegetal angle, surface tension	c) Lateral angle, vegetal angle^2	d) Lateral angle, vegetal angle^2, surface tension	e) Lateral angle, vegetal angle^2, surface tension, Lateral:Vegetal angle^2
Coefficents of explanatory effects
Lateral angle	0.32735	0.16575	0.262786	0.139114	0.1539
Vegetal angle	-0.18535	-0.19738
Vegetal angle^2			-0.0037352	-0.003728	-0.003093
surface tension		-4.00945		-3.13336	-3.174
Lateral angle:Vegetal angle					2.542e-05
Model fits
AIC	260.17	257.96	253.79	252.8	254.76
Table 21: Figure S4P, Results of the stepwise selection of minimal parsimonious model
Model	b) Lateral angle, vegetal angle	a) Lateral angle, vegetal angle, cell cycle	c) Lateral angle, vegetal angle^2	d) Lateral angle, vegetal angle^2, cell cycle	e) Lateral angle, vegetal angle^2, cell cycle, Lateral:Vegetal angle^2
Coefficents of explanatory effects
Lateral angle	0.56304	0.28541	0.545563	0.267936	0.2405
Vegetal angle	-0.04962	-0.06066
Vegetal angle^2			-0.0008942	-0.001033	0.00255
surface tension		-5.19056		-5.17832	-5.268
Lateral angle:Vegetal angle					7.393e-05
Model fits
AIC	300.89	289.53	300.5	289.07	290.93
Table 22: Figure 5A, a5.3 cell surface area facing perivitelline space
	control MO, mCherry	wee1 MO, mCherry
wee1 MO, mCherry	p = 1.54e-06; g = 1.68 (2.47, 1.13)	NA
wee1 MO, Q63L-Rho RNA	p = 0.959; g = -0.0752 (0.452, -0.641)	p = 5.2e-06; g = -1.51 (-0.984, -2.15)
Table 23: Figure 5B, surface tension ratio
	control MO, mCherry	wee1 MO, mCherry
wee1 MO, mCherry	p = 7.02e-07; g = -1.94 (-1.42 ,-2.78)	NA
wee1 MO, Q63L-Rho RNA	p = 0.439; g = 0.366 (0.896 ,-0.224)	p = 7.4e-05; g = 1.55 (2.18 ,1.17)
Table 24: Figure 5D, A5.1 cell surface area facing the perivitelline space
	control MO, mCherry	wee1 MO, mCherry
wee1 MO, mCherry	p = 8.76e-05; g = -1.38 (-0.771, -2.25)	NA
wee1 MO, Q63L-Rho RNA	p = 0.655; g = 0.273 (0.915, -0.368)	p = 2.71e-07; g = 1.83 (2.84, 1.19)
Table 25: Figure 5E, circularity of A5.1 cell section
	control MO, mCherry	wee1 MO, mCherry
wee1 MO, mCherry	p = 3.18e-06; g = 1.66 (2.64, 1.01)	NA
wee1 MO, Q63L-Rho RNA	p = 0.425; g = -0.413 (0.253, -1.09)	p = 2.1e-06; g = -1.85 (-1.23, -2.7)
Table 26: Figure S5D, a5.3 cell volume
	control MO, mCherry	wee1 MO, mCherry
wee1 MO, mCherry	p = 0.727; g = 0.202 (0.748, -0.31)	NA
wee1 MO, Q63L-Rho RNA	p = 0.825; g = -0.16 (0.414, -0.681)	p = 0.46; g = -0.326 (0.187, -0.904)
Table 27: Figure S5E, a5.3 cell total surface area
	control MO, mCherry	wee1 MO, mCherry
wee1 MO, mCherry	p = 0.884; g = -0.125 (0.377, -0.731)	NA
wee1 MO, Q63L-Rho RNA	p = 0.968; g = -0.0651 (0.455, -0.62)	p = 0.978; g = 0.0544 (0.631, -0.511)
Table 28: Figure S5F, A5.1 cell volume
	control MO, mCherry	wee1 MO, mCherry
wee1 MO, mCherry	p = 0.941; g = 0.0895 (0.679, -0.421)	NA
wee1 MO, Q63L-Rho RNA	p = 0.917; g = 0.108 (0.658, -0.445)	p = 0.995; g = 0.0246 (0.521, -0.518)
Table 29: Figure S5G, A5.1 cell total surface area
	control MO, mCherry	wee1 MO, mCherry
wee1 MO, mCherry	p = 0.567; g = 0.274 (0.818, -0.246)	NA
wee1 MO, Q63L-Rho RNA	p = 0.137; g = 0.531 (1.09, 0.0565)	p = 0.597; g = 0.261 (0.807, -0.271)
Table 30: Figure 5G, Angle of anterior tilt of the spindle
	control MO, mCherry	wee1 MO, mCherry
wee1 MO, mCherry	p = 1.13e-05; g = -1.29 (-0.725, -2.04)	NA
wee1 MO, Q63L-Rho RNA	p = 0.0249; g = -0.749 (-0.191, -1.53)	p = 0.0821; g = 0.588 (1.18, 0.0777)
Table 31: Figure 5H, furrow position in A5.1 cell
	control MO, mCherry	wee1 MO, mCherry
wee1 MO, mCherry	p = 6.46e-09; g = -1.8 (-1.28, -2.46)	NA
wee1 MO, Q63L-Rho RNA	p = 0.897; g = -0.122 (0.412, -0.712)	p = 5.28e-06; g = 1.55 (2.26, 1.08)
Table 32: Figure 5J, Signal intensity of Not mRNA in future-endoderm region of the mesendoderm cell
	control MO, mCherry	wee1 MO, mCherry
wee1 MO, mCherry	p = 0.0319; g = 0.792 (1.4, 0.273)	NA
wee1 MO, Q63L-Rho RNA	p = 0.1; g = -0.618 (-0.0636, -1.2)	p = 0.00186; g = -1.14 (-0.66, -1.74)
Table 33: Figure 5K, Signal intensity of Not mRNA in both endoderm and mesoderm regions of the mesendoderm cell
	control MO, mCherry	wee1 MO, mCherry
wee1 MO, mCherry	p = 0.528; g = -0.322 (0.259, -0.973)	NA
wee1 MO, Q63L-Rho RNA	p = 0.218; g = -0.495 (0.0474, -1.18)	p = 0.896; g = -0.131 (0.415, -0.731)
Table 34: Figure S5J, Position of the nucleus at stage 7
	control MO, mCherry	wee1 MO, mCherry
wee1 MO, mCherry	p = 0.442; g = -0.332 (0.191, -0.951)	NA
wee1 MO, Q63L-Rho RNA	p = 0.98; g = 0.0607 (0.69, -0.554)	p = 0.485; g = 0.378 (1.11, -0.254)
